# Natural Killer cells dampen the pathogenic features of recall responses to influenza infection

**DOI:** 10.1101/846626

**Authors:** Jason P. Mooney, Tedi Qendro, Marianne Keith, Adrian W. Philbey, Helen T. Groves, John S. Tregoning, Martin R. Goodier, Eleanor M. Riley

**Author notes:** Correspondence address: Jason P Mooney PhD, The Roslin Institute, University of Edinburgh, Easter Bush, Midlothian, EH25 9RG, United Kingdom.

## Abstract

Despite evidence of augmented Natural Killer (NK) cell responses after influenza vaccination, the role of these cells in vaccine-induced immunity remains unclear. Here, we hypothesized that NK cells might increase viral clearance but possibly at the expense of increased severity of pathology. On the contrary, we found that NK cells serve a homeostatic role during influenza virus infection of vaccinated mice, allowing viral clearance with minimal pathology. Using a diphtheria toxin receptor transgenic mouse model, we were able to specifically deplete NKp46+ NK cells through the administration of diphtheria toxin. Using this model, we assessed the effect of NK cell depletion prior to influenza challenge in vaccinated and unvaccinated mice. NK-depleted, vaccinated animals lost significantly more weight after viral challenge than vaccinated NK intact animals, indicating that NK cells ameliorate disease in vaccinated animals. However, there was also a significant reduction in viral load in NK-depleted, unvaccinated animals indicating that NK cells also constrain viral clearance. Depletion of NK cells after vaccination, but 21 days before infection, did not affect viral clearance or weight loss - indicating that it is the presence of NK cells during the infection itself that promotes homeostasis. Further work is needed to identify the mechanism(s) by which NK cells regulate adaptive immunity in influenza-vaccinated animals to allow efficient and effective virus control whilst simultaneously minimizing inflammation and pathology.
