## Supplemental Pathology Scores for "Natural Killer cells dampen the pathogenic features of recall responses to influenza infection"

### Sheet: Pathology Data (Raw)
		Inflammation			(Fig 4)		Oedema			(Fig 4)		Lymphocytes			(Fig 4)		Neutrophils			(Fig 4)
Pathology ID	Group Rx	Vasculitis	Bronchiolitis	Alveolitis	Inflammation Score		Perivascular oedema	Peribronchiolar oedema	Alveolar oedema	Oedema Score		Perivascular Lymphocytes	Peribronchiolar Lymphocytes	Lymphocytes in alveolar walls	Lymphocytes Score		Perivascular neutrophils	Peribronchiolar neutrophils	neutrophils in alveolar walls	Neutrophil Score
7	IFA	3	2	2	7		3	0	1	4		3	2	1	6		2	1	1	4
8	IFA	2	2	2	6		3	1	0	4		2	2	2	6		2	1	1	4
16	IFA	3	2	1	6		3	1	0	4		3	2	1	6		2	1	1	4
20	IFA	3	2	1	6		2	1	0	3		3	2	1	6		1	1	1	3
29	IFA	2	2	1	5		2	0	0	2		2	2	1	5		1	1	1	3
3	IFA+DT	2	2	1	5		2	0	0	2		2	1	1	4		1	1	0	2
6	IFA+DT	2	1	1	4		2	0	0	2		2	1	1	4		1	1	1	3
12	IFA+DT	3	2	1	6		3	0	0	3		3	2	1	6		2	1	1	4
15	IFA+DT	2	2	1	5		3	1	0	4		2	2	1	5		1	1	1	3
17	IFA+DT	3	2	1	6		3	1	0	4		3	2	1	6		2	1	1	4
31	IFA+DT	1	1	1	3		1	1	0	2		1	1	1	3		1	1	1	3
34	IFA+DT	1	1	0	2		1	0	0	1		1	1	0	2		1	1	0	2
39	IFA+DT	1	1	0	2		1	0	0	1		1	1	0	2		0	1	0	1
14	Vac+IFA	1	1	0	2		2	0	0	2		2	1	0	3		1	0	0	1
22	Vac+IFA	1	3	1	5		2	1	0	3		1	3	1	5		1	1	1	3
27	Vac+IFA	2	3	1	6		2	1	0	3		2	2	1	5		1	1	1	3
28	Vac+IFA	0	1	0	1		0	0	0	0		1	1	0	2		0	0	0	0
32	Vac+IFA	2	3	1	6		3	1	0	4		2	3	1	6		1	2	1	4
35	Vac+IFA	0	1	0	1		0	0	0	0		1	1	0	2		0	1	0	1
36	Vac+IFA	1	3	1	5		2	1	0	3		1	3	1	5		1	2	1	4
42	Vac+IFA	2	2	1	5		1	0	0	1		1	2	1	4		1	1	1	3
4	Vac+IFA+DT	2	1	1	4		2	0	0	2		2	1	1	4		1	1	1	3
9	Vac+IFA+DT	2	1	1	4		2	0	0	2		2	1	1	4		2	0	1	3
21	Vac+IFA+DT	0	2	0	2		0	3	0	3		0	2	0	2		0	1	0	1
24	Vac+IFA+DT	2	2	1	5		2	1	0	3		2	2	1	5		1	1	1	3
30	Vac+IFA+DT	0	1	0	1		0	0	0	0		0	1	0	1		0	1	0	1
40	Vac+IFA+DT	2	2	1	5		2	1	0	3		2	2	1	5		1	1	1	3
41	Vac+IFA+DT	0	1	0	1		0	0	0	0		1	1	0	2		0	0	0	0
1	Mock	0	0	0	0		0	0	0	0		0	0	0	0		0	0	0	0
5	Mock	0	0	0	0		0	0	0	0		0	0	0	0		0	0	0	0
11	Mock	0	0	0	0		0	0	0	0		0	0	0	0		0	0	0	0
13	Mock	0	0	1	1		0	0	0	0		0	0	1	1		0	0	0	0
18	Mock	0	0	0	0		0	0	0	0		0	0	0	0		0	0	0	0
19	Mock	0	0	0	0		0	0	0	0		0	0	0	0		0	0	0	0
23	Mock	0	0	0	0		0	0	0	0		0	0	0	0		0	0	0	0
26	Mock	0	0	0	0		1	0	0	1		1	0	0	1		0	0	0	0
10	Mock+DT	2	2	1	5		2	0	0	2		2	2	1	5		1	1	1	3
25	Mock+DT	0	1	0	1		0	0	0	0		1	1	0	2		0	0	0	0
33	Mock+DT	0	1	0	1		0	0	0	0		0	1	0	1		0	1	0	1
38	Mock+DT	0	1	0	1		0	0	0	0		1	1	0	2		0	0	0	0

### Sheet: Scoring Criteria
SCORING
Unremarkable	0
Mild	1
Mild to Moderate	2
Moderate	3
Moderate to Marked	4
Marked	5
